# Structural insights into transcriptional regulation by the helicase RECQL5

**DOI:** 10.1101/2025.01.29.634372

**Authors:** Alfredo Jose Florez Ariza, Nicholas Z. Lue, Patricia Grob, Benjamin Kaeser, Jie Fang, Susanne A. Kassube, Eva Nogales

## Abstract

Transcription and its regulation pose a major challenge for genome stability. The helicase RECQL5 has been proposed as an important factor to help safeguard the genome, and is the only member of the human RecQ helicase family that directly binds to RNA Polymerase II (Pol II) and affects its progression. RECQL5 mitigates transcription stress and genome instability in cells, yet the molecular mechanism underlying this phenomenon is unclear. Here, we employ cryo-electron microscopy (cryo-EM) to determine the structures of stalled Pol II elongation complexes (ECs) bound to RECQL5. Our structures reveal the molecular interactions stabilizing RECQL5 binding to the Pol II EC and highlight its role as a transcriptional roadblock. Additionally, we find that RECQL5 can modulate the Pol II translocation state. In its nucleotide-free state, RECQL5 mechanically twists the downstream DNA in the EC, and upon nucleotide binding, it undergoes a conformational change that allosterically induces Pol II towards a post-translocation state. We propose this mechanism may help restart Pol II elongation and therefore contribute to reduction of transcription stress.
