## Supplementary material for "Structural insights into transcriptional regulation by the helicase RECQL5": Table 1

### Sheet: TableSX.CryoEM DataCollection 
Table 1. Cryo-EM data collection, refinement, and validation statistics
Data collection
Microscope	Titan Krios G3			Titan Krios G3
Voltage (kV)	300			300
Detector	Gatan K3			Gatan K3
Acquisition mode	Super-resolution/CDS			Non Super-resolution/Non-CDS
Physical Pixel Size (Å)	1.05			1.048
Defocus range (µm)	−0.8 to −1.8			−0.8 to −1.8
Total electron exposure (e ̶ /Å-2)	50			50
	ECFree	ECREC-Apo	ECREC-Apo (IRI Focused) *	ECREC-AMPPNP	ECREC-ADP
	EMD-48071, PDB 9EHZ	EMD- 48073, PDB 9EI1	EMD- 48074, PDB 9EI2	EMD- 48075, PDB 9EI3	EMD- 48076, PDB 9EI4
Reconstruction
Initial particles images (no.)	875262	875262	875262	808301	1048486
Final particles images (no.)	174428	24323	103214	80622	17442
Symmetry imposed	C1	C1	C1	C1	C1
Map Resolution (Å)	2.6	3.2	2.8	3.1	3.7
FSC threshold	0.143	0.143	0.143	0.143	0.143
Map resolution range (Å)	2.4–6.4	2.9–7.0	2.4–5.6	2.9–8.3	3.2–8.4
Final Map sharpening Method	DeepEMhancer	DeepEMhancer	DeepEMhancer	DeepEMhancer	DeepEMhancer
Map vs. Model-fit resolution (Å, FSC=0.5)	2.7	3.3	3.4	3.4	3.9
Model Composition
Non-hydrogen atoms	32125	36623	2182	36621	35854
Protein residues	3906	4456	267	4448	4369
Nucleic Acid residues	46	57	0	57	50
Ligands
Mg	1	1	0	1	1
Zn	8	8	0	8	8
AMPPNP	0	0	0	1	0
ADP	0	0	0	0	1
Root Mean Square Deviations (RMSD)
Bond lengths (Å)	0.004	0.004	0.004	0.004	0.008
Bond angle (°)	0.75	0.793	0.576	0.778	0.672
B-factors (Å2)
Protein	54.86	67.56	65.48	70.85	53.66
Nucleotide	47.57	65.43	-	96.33	41.23
Ligands	77.39	105.4	-	122.66	77.3
Ramachandran Plot
Favored (%)	94.75	93.36	91.64	93.36	92.86
Allowed (%)	4.99	6.08	7.6	6.07	6.87
Outliers (%)	0.26	0.56	0.76	0.57	0.27
MolProbity
Clash score	11.7	15.42	11.31	16.77	13.62
Rotamer outliers (%)	4.45	3.51	4.96	1.28	5.13
Overall score	2.44	2.28	2.6	2.24	2.64
*For ECREC-Apo (IRI Focused) only the coordinates cooresponding to REQCL5IRI module and Pol II RPB1lower-jaw were modeled and refined
